# Genetic synergy in *Acinetobacter baumannii* undecaprenyl biosynthesis and maintenance of lipid asymmetry impacts outer membrane and antimicrobial resistance

**DOI:** 10.1101/2023.09.22.556980

**Authors:** Hannah R. Noel, Sowmya Keerthi, Xiaomei Ren, Jonathan D. Winkelman, Jerry M. Troutman, Lauren D. Palmer

**Affiliations:** Department of Microbiology and Immunology, University of Illinois Chicago, Chicago, IL, USA; Department of Chemistry, University of North Carolina Charlotte, Charlotte, NC, USA; Trestle LLC, Milwaukee, WI, USA

**Keywords:** *Acinetobacter*, antibiotic resistance, membrane stress, isoprenoid, Und-P, Mla, lipooligosaccharide, LOS

## Abstract

*Acinetobacter baumannii* is a Gram-negative healthcare-associated pathogen that poses a major health concern due to increasing multidrug resistance. The Gram-negative cell envelope is a key barrier to antimicrobial entry and includes an inner and outer membrane. The outer membrane has an asymmetric composition that is important for structural integrity and barrier to the environment. Therefore, Gram-negative bacteria have mechanisms to uphold this asymmetry such as the maintenance of lipid asymmetry system (Mla), which removes glycerophospholipids from the outer leaflet of the outer membrane and transports them to the inner membrane. Loss of this system in *A. baumannii* results in attenuated virulence and increased susceptibility to membrane stressors and some antibiotics. We recently reported two strain variants of the *A. baumannii* type strain ATCC 17978, 17978VU and 17978UN. We show here that Δ*mlaF* mutants in the two strains display different phenotypes for membrane stress resistance, antibiotic resistance, and pathogenicity in a murine pneumonia model. We used comparative genetics to identify interactions between ATCC 17978 strain alleles and *mlaF* to uncover the cause behind the phenotypic differences. Although allele differences in *obgE* were previously reported to synergize with Δ*mlaF* to affect growth and stringent response, we show that *obgE* alleles do not affect membrane stress resistance. Instead, a single nucleotide polymorphism (SNP) in the essential gene encoding undecaprenyl pyrophosphate (Und-PP) synthase, *uppS*, synergizes with Δ*mlaF* to increase susceptibility to membrane stress and antibiotics, and reduce persistence in a mouse lung infection. Und-P is a lipid glycan carrier known to be required for biosynthesis of *A. baumannii* capsule, cell wall, and glycoproteins. Our data suggest that in the absence of the Mla system, the cellular level of Und-P is critical for envelope integrity, antibiotic resistance, and lipooligosaccharide abundance. These findings uncover synergy between Und-P and the Mla system in maintaining the *A. baumannii* outer membrane and stress resistance.
