## Supplemental Table S4 for "Genetic synergy in *Acinetobacter baumannii* undecaprenyl biosynthesis and maintenance of lipid asymmetry impacts outer membrane and antimicrobial resistance"

### Sheet: strain_data_counts
Table S3 for "Genetic synergy in Acinetobacter baumannii undecaprenyl biosynthesis and maintenance of lipid asymmetry impacts outer membrane and antimicrobial resistance" by Hannah R. Noel, Sowmya Keerthi, Xiaomei Ren, Jonathan D. Winkelman, Jerry M. Troutman, Lauren D. Palmer ; correspondence: ldpalmer@uic.edu
Assembly accession	strain_name	ACX60_00950	ACX60_07925	ACX60_05695	ACX60_11495	ACX60_05080	ACX60_10365	clsC2
GCF_005281455.1	Acinetobacter nosocomialis M2	1	1	1	1	1	0	1
GCF_012931665.1	Acinetobacter baumannii Ab-C63	1	1	1	-1	1	0	1
GCF_014858105.1	Acinetobacter baumannii INTEC_BI15	1	1	1	1	1	0	1
GCF_017753625.1	Acinetobacter baumannii DETAB-E227	1	1	1	1	1	0	1
GCF_024749585.1	Acinetobacter baumannii OC008	1	1	-1	1	1	0	1
GCF_009833005.1	Acinetobacter baumannii AbCAN2	1	1	1	1	1	0	1
GCF_001693195.1	Acinetobacter baumannii 29D2	1	1	1	1	1	0	1
GCF_001721705.1	Acinetobacter baumannii CA-17	1	1	1	1	1	0	1
GCF_016654255.2	Acinetobacter baumannii CriePir306	1	1	1	1	1	0	1
GCF_016506845.1	Acinetobacter baumannii ACIN00176	1	1	1	1	1	0	1
GCF_000580815.1	Acinetobacter baumannii 1035119	1	1	1	1	1	0	1
GCF_000581895.1	Acinetobacter baumannii 532279	1	1	1	1	1	0	1
GCF_002014315.1	Acinetobacter baumannii ABUH396	1	1	1	1	1	0	1
GCF_021726495.1	Acinetobacter baumannii Ab133-HEnv	1	1	1	1	1	0	1
GCF_018863335.1	Acinetobacter baumannii Ab187	1	1	1	1	1	0	1
GCF_018863255.1	Acinetobacter baumannii Ab164	1	1	1	1	1	0	1
GCF_008124045.1	Acinetobacter baumannii PG20180064	1	1	-1	-1	1	0	1
GCF_001693105.1	Acinetobacter baumannii 192/2C	1	1	-1	1	1	0	1
GCF_015571935.1	Acinetobacter baumannii Res13-Abat-PEA21-P4-01-A	1	1	1	1	1	0	1
GCF_013787185.1	Acinetobacter baumannii 36-1512	1	1	1	1	1	0	0
GCF_003948495.1	Acinetobacter baumannii TG22158	1	1	1	1	1	0	1
GCF_002136685.1	Acinetobacter baumannii ARLG-1782	1	1	1	1	1	0	1
GCF_016508565.1	Acinetobacter baumannii ACIN00161	1	1	1	-1	1	0	1
GCF_016508455.1	Acinetobacter baumannii ACIN00181	1	1	1	-1	1	0	1
GCF_000369265.1	Acinetobacter baumannii NIPH 67	1	1	-1	1	1	0	1
GCF_004354145.1	Acinetobacter baumannii AB046	1	1	1	1	1	0	1
GCF_004354165.1	Acinetobacter baumannii AB047	1	1	1	-1	1	0	1
GCF_021729465.1	Acinetobacter baumannii YC103	1	1	1	1	1	0	1
GCF_018863375.1	Acinetobacter baumannii Ab182	1	1	1	1	1	0	1
GCF_018883565.1	Acinetobacter baumannii VRL-M19	1	1	1	-1	1	0	1
GCF_022460155.2	Acinetobacter baumannii AB32-VUB	1	1	-1	1	1	0	1
GCF_000297935.1	Acinetobacter baumannii Ab33333	1	1	1	1	1	0	1
GCF_002136955.1	Acinetobacter baumannii ARLG-1877	1	1	1	1	1	0	1
GCF_001648035.1	Acinetobacter baumannii A457	1	1	1	1	1	0	1
GCF_003057525.1	Acinetobacter baumannii ACM-1	1	1	1	1	1	0	1
GCF_002142735.1	Acinetobacter baumannii ARLG-1785	1	1	1	1	1	0	1
GCF_022467435.1	Acinetobacter baumannii AB231-VUB	1	1	1	1	1	0	1
GCF_022605145.1	Acinetobacter baumannii AB5116	1	1	1	-1	1	0	1
GCF_003994455.1	Acinetobacter baumannii AB18PR065	1	1	1	-1	1	0	1
GCF_003231185.1	Acinetobacter baumannii B7	1	1	1	1	1	0	1
GCF_000369165.1	Acinetobacter baumannii NIPH 201	1	1	1	1	1	0	1
GCF_022466815.1	Acinetobacter baumannii DSM30011-VUB	1	1	1	1	1	0	1
GCF_014672735.1	Acinetobacter baumannii A118	1	1	1	1	1	0	1
GCF_014926505.1	Acinetobacter baumannii INTEC_AI6	1	1	1	-1	1	0	1
GCF_010500415.1	Acinetobacter baumannii SP935	1	1	1	1	1	0	1
GCF_004354125.1	Acinetobacter baumannii AB053	1	1	-1	1	1	0	1
GCF_003007245.1	Acinetobacter baumannii AB5	1	1	1	1	1	0	1
GCF_022937705.1	Acinetobacter baumannii A158	1	1	1	1	1	0	1
GCF_023499155.1	Acinetobacter baumannii CF234	1	1	1	1	1	0	1
GCF_023499085.1	Acinetobacter baumannii CF251	1	1	1	1	1	0	1
GCF_000505685.1	Acinetobacter baumannii ZW85-1	1	1	1	1	1	0	1
GCF_000335535.1	Acinetobacter baumannii Naval-57	1	1	1	-1	1	0	1
GCF_002145155.1	Acinetobacter baumannii ARLG1902	1	1	1	-1	1	0	1
GCF_001261895.2	Acinetobacter baumannii R2090	1	1	1	1	1	0	1
GCF_002148745.1	Acinetobacter baumannii ARLG1933	1	1	1	1	1	0	1
GCF_001891205.1	Acinetobacter baumannii RB-1399	1	1	1	1	1	0	1
GCF_024749605.1	Acinetobacter baumannii LMG994	1	1	1	1	1	0	1
GCF_024589115.1	Acinetobacter baumannii 13259	1	1	1	1	1	0	1
GCF_000304675.1	Acinetobacter baumannii Naval-72	1	1	1	-1	1	0	1
GCF_000368545.1	Acinetobacter baumannii NIPH 60	1	1	-1	1	1	0	1
GCF_019903175.1	Acinetobacter baumannii 10_4	1	1	-1	1	1	0	1
GCF_016654345.2	Acinetobacter baumannii CriePir33	1	1	1	1	1	0	1
GCF_000453165.1	Acinetobacter baumannii TG22204	1	1	1	1	1	0	1
GCF_004153295.1	Acinetobacter baumannii C1T1-1	1	1	1	1	1	0	1
GCF_000731965.1	Acinetobacter baumannii BM4587	1	1	1	1	1	0	1
GCF_003939565.1	Acinetobacter baumannii AB_353	1	1	1	-1	1	0	1
GCF_023896495.1	Acinetobacter baumannii AB29	1	1	1	1	1	0	1
GCF_016506315.1	Acinetobacter baumannii ACIN00243	1	1	1	1	1	0	1
GCF_019703285.1	Acinetobacter baumannii OCU Ac18	1	1	1	1	1	0	1
GCF_024749505.1	Acinetobacter baumannii OC061	1	1	1	-1	1	0	0
GCF_009740145.1	Acinetobacter baumannii XL380	1	1	1	1	1	0	1
GCF_000682415.1	Acinetobacter baumannii 1598530	1	1	1	1	1	0	1
GCF_012515875.1	Acinetobacter baumannii Ab17	1	1	1	1	1	0	1
GCF_017349115.1	Acinetobacter baumannii AC1561	1	1	1	-1	1	0	1
GCF_024749445.1	Acinetobacter baumannii OC070	1	1	1	1	1	0	1
GCF_000297575.1	Acinetobacter baumannii WC-692	1	1	1	1	1	0	1
GCF_000305275.1	Acinetobacter baumannii OIFC110	1	1	1	1	1	0	1
GCF_021460825.1	Acinetobacter baumannii MIN-012	1	1	1	-1	1	0	1
GCF_000580315.1	Acinetobacter baumannii 1297	1	1	1	1	1	0	1
GCF_003948385.1	Acinetobacter baumannii TG87880	1	1	1	1	1	0	1
GCF_018135585.1	Acinetobacter baumannii DETAB-P39	1	1	1	1	1	0	1
GCF_002573735.1	Acinetobacter baumannii 29R1	1	1	1	-1	1	0	1
GCF_002138175.1	Acinetobacter baumannii ARLG-1772	1	1	1	-1	1	0	1
GCF_006491875.1	Acinetobacter baumannii MRSN31468	1	1	1	-1	1	0	1
GCF_001864575.1	Acinetobacter baumannii XH681	1	1	1	-1	1	0	1
GCF_002145095.1	Acinetobacter baumannii ARLG1891	1	1	1	-1	1	0	1
GCF_013394285.1	Acinetobacter baumannii 29FS20	1	1	1	1	1	0	1
GCF_012931625.1	Acinetobacter baumannii Ab-D10a-a	1	1	-1	-1	1	0	1
GCF_024749525.1	Acinetobacter baumannii OC059	1	1	-1	1	1	0	1
GCF_000584355.1	Acinetobacter baumannii 318814	1	1	1	1	1	0	1
GCF_000611465.1	Acinetobacter baumannii 25569_5	1	1	1	1	1	0	1
GCF_000588135.1	Acinetobacter baumannii 1295549	1	1	1	1	1	0	1
GCF_022369275.1	Acinetobacter baumannii M164-3	1	1	1	1	1	0	1
GCF_022937725.1	Acinetobacter baumannii A157	1	1	1	1	1	0	1
GCF_017939285.1	Acinetobacter baumannii MarinaZ4	1	1	-1	1	1	0	1
GCF_019076685.1	Acinetobacter baumannii CAb-65	1	1	1	1	1	0	0
GCF_022342285.1	Acinetobacter baumannii 13270	1	1	1	-1	1	0	1
GCF_002902885.1	Acinetobacter baumannii ABNIH28	1	1	1	-1	1	0	1
GCF_013416275.1	Acinetobacter baumannii DT01139C	1	1	1	-1	1	0	1
GCF_002573825.1	Acinetobacter baumannii O1D3-2	1	1	1	1	1	0	1
GCF_002573875.1	Acinetobacter baumannii PLG9P835	1	1	1	1	1	0	1
GCF_003522665.1	Acinetobacter baumannii 9201	1	1	1	1	1	0	1
GCF_000746645.1	Acinetobacter baumannii AB30	1	1	1	1	1	0	1
GCF_024749625.1	Acinetobacter baumannii DB053	1	1	-1	1	1	0	1
GCF_003431865.1	Acinetobacter baumannii AR_0070	1	1	-1	1	1	0	1
GCF_000814345.1	Acinetobacter baumannii 6200	1	1	1	1	1	0	0
GCF_022459095.1	Acinetobacter baumannii AB177-VUB	1	1	1	1	1	0	1
GCF_006494665.1	Acinetobacter baumannii MRSN11663	1	1	1	1	1	0	1
GCF_003970215.1	Acinetobacter baumannii AM107	1	1	1	1	1	0	1
GCF_000369225.1	Acinetobacter baumannii NIPH 329	1	1	1	1	1	0	1
GCF_000309235.1	Acinetobacter baumannii OIFC035	1	1	1	1	1	0	1
GCF_020810655.1	Acinetobacter baumannii RCH52	1	1	1	1	1	0	1
GCF_020271605.1	Acinetobacter baumannii LHC22-2	1	1	1	1	1	0	1
GCF_004194555.1	Acinetobacter baumannii NCIMB 8209	1	1	1	1	1	0	1
GCF_001863785.1	Acinetobacter baumannii XH645	1	1	1	-1	1	0	1
GCF_019903155.1	Acinetobacter baumannii E-011922	1	1	1	1	1	0	1
GCF_003812385.1	Acinetobacter baumannii FDAARGOS_533	1	1	1	1	1	0	1
GCF_001077555.2	Acinetobacter baumannii B8342	1	1	1	1	1	0	1
GCF_002142945.1	Acinetobacter baumannii ARLG1846	1	1	1	1	1	0	1
GCF_001432595.1	Acinetobacter baumannii ABBL021	1	1	1	-1	1	0	0
GCF_000584095.1	Acinetobacter baumannii 846928	1	1	1	-1	1	0	1
GCF_005280675.1	Acinetobacter baumannii SP304	1	1	1	-1	1	0	1
GCF_010499945.1	Acinetobacter baumannii SP25	1	1	1	-1	1	0	1
GCF_003231175.1	Acinetobacter baumannii WE2714	1	1	1	1	1	0	0
GCF_016117795.1	Acinetobacter baumannii FDAARGOS_917	1	1	1	1	1	0	1
GCF_023371095.1	Acinetobacter baumannii 37	1	1	1	1	1	0	1
GCF_017349155.1	Acinetobacter baumannii AC15139	1	1	1	1	1	0	1
GCF_013377175.1	Acinetobacter baumannii A1429	1	1	1	1	1	0	1
GCF_007107525.1	Acinetobacter baumannii J9	1	1	1	-1	1	0	1
GCF_024205285.1	Acinetobacter baumannii DETAB-R21	1	1	1	1	1	0	1
GCF_002143345.1	Acinetobacter baumannii ARLG1862	1	1	1	1	1	0	1
GCF_016635075.1	Acinetobacter baumannii 3159	1	1	1	1	1	0	1
GCF_001693095.1	Acinetobacter baumannii 3.5D	1	1	1	1	1	0	1
GCF_012931605.1	Acinetobacter baumannii Ab-C102	1	1	-1	1	1	0	0
GCF_016654265.1	Acinetobacter baumannii CriePir307	1	1	-1	1	1	0	0
GCF_003812065.1	Acinetobacter baumannii FDAARGOS_540	1	1	-1	-1	1	0	0
GCF_000368525.1	Acinetobacter baumannii NIPH 190	1	1	1	1	1	0	0
GCF_001077965.2	Acinetobacter baumannii B8300	1	1	1	1	1	0	0
GCF_023896375.1	Acinetobacter baumannii AB34	1	1	-1	1	1	0	1
GCF_000584415.1	Acinetobacter baumannii 1412924	1	1	-1	1	1	0	1
GCF_008802935.1	Acinetobacter baumannii CAM180-1	1	1	1	1	1	0	0
GCF_024139015.1	Acinetobacter baumannii UC20804	1	1	1	1	1	0	1
GCF_004564115.1	Acinetobacter baumannii 39741	1	1	1	1	1	0	0
GCF_020982745.1	Acinetobacter baumannii OG25	1	1	1	1	1	0	1
GCF_006492965.1	Acinetobacter baumannii MRSN32797	1	1	1	1	1	0	1
GCF_003948415.1	Acinetobacter baumannii TG16747	1	1	1	1	1	0	1
GCF_002727055.2	Acinetobacter baumannii I43	1	1	1	1	1	0	0
GCF_001895125.2	Acinetobacter baumannii OCU_Ac16a	1	1	1	1	1	0	1
GCF_000335635.1	Acinetobacter baumannii OIFC047	1	1	1	1	1	0	0
GCF_000314635.1	Acinetobacter baumannii WC-348	1	1	1	1	1	0	1
GCF_023981045.1	Acinetobacter baumannii XH1056	1	1	1	1	1	0	1
GCF_021460555.1	Acinetobacter baumannii MIN-005	1	1	1	1	1	0	1
GCF_010500545.1	Acinetobacter baumannii SP4433	1	1	1	1	1	0	0
GCF_012974585.1	Acinetobacter baumannii ABF9692	1	1	1	1	1	0	1
GCF_000805045.1	Acinetobacter baumannii 2011BJAB9	1	1	1	1	1	0	1
GCF_008709685.1	Acinetobacter baumannii 2375	1	1	1	1	1	0	1
GCF_004758865.1	Acinetobacter baumannii CIAT758	1	1	1	1	1	0	1
GCF_001077655.1	Acinetobacter baumannii Ab04-mff	1	1	1	1	1	0	1
GCF_000369305.1	Acinetobacter baumannii NIPH 70	1	1	1	1	1	0	1
GCF_000413915.1	Acinetobacter baumannii NIPH 410	1	1	1	1	1	0	0
GCF_006494285.1	Acinetobacter baumannii MRSN11816	1	1	1	1	1	0	1
GCF_014169655.1	Acinetobacter baumannii WP8-W18-ESBL-11	1	1	1	1	1	0	1
GCF_004028375.1	Acinetobacter baumannii A52	1	1	1	1	1	0	1
GCF_023004295.1	Acinetobacter baumannii PT041	1	1	1	1	1	0	1
GCA_001077675.1	Acinetobacter baumannii ATCC 17978-mff	1	1	1	1	1	1	0
GCA_019356215.1	Acinetobacter baumannii 17978UN	0	0	0	0	0	0	1
GCF_018221365.1	Acinetobacter baumannii Ab241	1	1	-1	1	1	0	1
GCF_000453225.1	Acinetobacter baumannii TG22332	1	1	1	1	1	0	1
GCF_016506985.1	Acinetobacter baumannii ACIN00156	1	1	1	-1	1	0	1
GCF_021484905.1	Acinetobacter baumannii MRSN 58	1	1	1	1	1	0	1
GCF_009428985.1	Acinetobacter baumannii 5457	1	1	1	1	1	0	1
GCF_001399655.1	Acinetobacter baumannii D36	1	1	1	1	1	0	1
GCF_000770605.1	Acinetobacter baumannii AB5075	1	1	1	1	1	0	1
GCF_000021245.2	Acinetobacter baumannii AB0057	1	1	1	1	1	0	1
GCF_000069245.1	Acinetobacter baumannii AYE	1	1	1	1	1	0	0
GCF_001612025.1	Acinetobacter baumannii AB967	1	1	1	-1	1	0	1
GCF_000759395.1	Acinetobacter baumannii MAR002	1	1	-1	1	1	0	1
GCF_024138435.1	Acinetobacter baumannii UC24371	1	1	1	1	1	0	1
GCF_024173565.1	Acinetobacter baumannii AB0002	1	1	1	1	1	0	1
GCF_001077575.1	Acinetobacter baumannii SP1917	1	1	1	1	1	0	1
GCF_017724155.1	Acinetobacter baumannii KSK10	1	1	1	1	1	0	1
GCF_023517235.1	Acinetobacter baumannii DETAB-P65	1	1	1	1	1	0	1
GCF_008801795.1	Acinetobacter baumannii 161514	1	1	1	1	1	0	1
GCF_008632635.1	Acinetobacter baumannii K09-14	1	1	1	1	1	0	1
GCF_004912245.1	Acinetobacter baumannii SCPM-O-B-8557(136)	1	1	1	1	1	0	1
GCF_001693125.1	Acinetobacter baumannii 280/1C	1	1	-1	1	1	0	1
GCF_002573725.1	Acinetobacter baumannii 151/1C	1	1	-1	1	1	0	1
GCF_023360975.1	Acinetobacter baumannii 6080	1	1	1	1	1	0	1
GCF_024732425.1	Acinetobacter baumannii LUH 6011	1	1	1	1	1	0	1
GCF_022342205.1	Acinetobacter baumannii 12918	1	1	1	1	1	0	1
GCF_019457735.1	Acinetobacter baumannii CNRAB1	1	1	1	1	1	0	1
GCF_016654365.1	Acinetobacter baumannii CriePir158	1	1	1	1	1	0	1
GCF_001518715.1	Acinetobacter baumannii HUMC1	1	1	1	1	1	0	1
GCF_000498375.2	Acinetobacter baumannii DU202	1	1	1	1	1	0	1
GCF_000018445.1	Acinetobacter baumannii ACICU	1	1	1	1	1	0	1
GCF_002573915.1	Acinetobacter baumannii Gaensemehl-2	1	1	1	1	1	0	1
GCF_003948835.1	Acinetobacter baumannii TG69784	1	1	1	1	1	0	1
GCF_014322245.1	Acinetobacter baumannii DETAB-P2	1	1	1	1	1	0	1
GCF_000583375.1	Acinetobacter baumannii 121738	1	1	1	-1	1	0	1
GCF_024749405.1	Acinetobacter baumannii OC074	1	1	1	-1	1	0	1
GCF_020982665.1	Acinetobacter baumannii PW12	1	1	1	-1	1	0	1
GCF_024749425.1	Acinetobacter baumannii OC073	1	1	1	-1	1	0	1
GCF_000368205.1	Acinetobacter baumannii NIPH 615	1	1	-1	-1	1	0	0
GCF_014159355.1	Acinetobacter baumannii WP4-W18-ESBL-11	1	1	1	1	1	0	1
GCF_024589795.1	Acinetobacter baumannii 11919	1	1	1	-1	1	0	1
GCF_018831125.1	Acinetobacter baumannii D46	1	1	1	1	1	0	1
GCF_012934905.1	Acinetobacter baumannii VB82	1	1	1	1	1	0	1
GCF_006843645.1	Acinetobacter baumannii UPAB1	1	1	1	1	1	0	1
GCF_003431385.1	Acinetobacter baumannii 7804	1	1	1	1	1	0	1
GCF_024749645.1	Acinetobacter baumannii DB008	1	1	1	1	1	0	1
GCF_024749785.1	Acinetobacter baumannii DB001	1	1	1	1	1	0	1
GCF_025264005.1	Acinetobacter baumannii AB105	1	1	-1	1	1	0	0
GCF_025456905.1	Acinetobacter baumannii 195WW	1	1	1	1	1	0	1
GCF_025457015.1	Acinetobacter baumannii 190WW	1	1	1	-1	1	0	1
GCF_025515635.1	Acinetobacter baumannii INTEC_OZFC5	1	1	1	1	1	0	1
GCF_025717695.1	Acinetobacter baumannii AC1556	1	1	1	-1	1	0	1
GCF_026062515.1	Acinetobacter baumannii RBH2	1	1	1	1	1	0	1
GCF_026153175.1	Acinetobacter baumannii 18EP	1	1	-1	1	1	0	1
GCF_026189845.2	Acinetobacter baumannii T190	1	1	1	1	1	0	0
GCF_026273385.1	Acinetobacter baumannii AC1794	1	1	1	1	1	0	1
GCF_026273705.1	Acinetobacter baumannii AC1759	1	1	1	1	1	0	1
GCF_026273925.1	Acinetobacter baumannii AC1713	1	1	1	1	1	0	1
GCF_026675765.1	Acinetobacter baumannii MJH_58.1	1	1	1	1	1	0	1
GCF_027257275.1	Acinetobacter baumannii 57_XXE4	1	1	1	1	1	0	1
GCF_027257495.1	Acinetobacter baumannii 66_W83.1	1	1	1	-1	1	0	1
GCF_027257815.1	Acinetobacter baumannii 141_Diagnostik	1	1	1	-1	1	0	1
GCF_027558855.1	Acinetobacter baumannii WU_164	1	1	1	1	1	0	1
GCF_027854725.1	Acinetobacter baumannii AOR36_HL	1	1	1	1	1	0	1
GCF_028402505.1	Acinetobacter baumannii Acb20	1	1	1	-1	1	0	1

### Sheet: Key
Table S3 Key
Protein	ATCC 17978UN locus	UN amino acid variant	Value	ATCC 17978VU locus	VU amino acid variant	Value	Other variant	Value
ActP	KZA74_00930	T382	0	ACX60_00950	A382	1
UppS	KZA74_07985	T78	0	ACX60_07925	M78	1
DUF817	KZA74_05725	D12	0	ACX60_05695	G12	1	S12	-1
Amino acid symporter	KZA74_11775	K2	0	ACX60_11495	T2	1	absent	-1
ObgE	KZA74_05100	I258	0	ACX60_05080	N258	1
LptD	KZA74_10630	V799	0	ACX60_10365	F799	1
ClsC2	KZA74_09315	present	1	absent
